# Robust self-supervised machine learning for single cell embeddings and annotations

**DOI:** 10.1101/2025.06.05.658097

**Authors:** Christine Yiwen Yeh, Min Woo Sun, Dixian Zhu, Livnat Jerby

## Abstract

Dimensionality reduction and clustering are critical steps in single-cell and spatial genomics studies. Here, we show that existing dimensionality reduction and clustering methods suffer from: (1) overfitting to the dominant patterns while missing unique ones, which impairs the detection and annotation of rare cell types and states, and (2) fitting to technical noise over biological signal. To address this, we developed DR-GEM, a self-supervised meta-algorithm that combines principles in distributionally robust optimization with balanced consensus machine learning. DR-GEM supervises itself by (1) using the reconstruction error to identify and reorient its attention to samples/cells that are otherwise poorly embedded, and (2) using balanced consensus learning as a mechanism to increase robustness and mitigate the impact of low-quality samples/cells. Applied to synthetic and real-world single cell ‘omics data, single cell resolution spatial transcriptomics, and Perturb-seq datasets, DR-GEM markedly and consistently outperforms existing methods in obtaining reliable embeddings, recovering rare cell types, filtering noise, and uncovering the underlying biology. In summary, this study surfaces and addresses a gap in single cell genomics and brings self-supervision to the realm of dimensionality reduction and clustering to better support data-driven discoveries.
