## Supplementary Table S1 for "Robust self-supervised machine learning for single cell embeddings and annotations"

### Sheet: Table S1
Dataset	Synthetic 1		Synthetic 2 (with "ambient RNA")		Tubo-Ovarian Cancer Spatial Transcriptomics		Mouse Brain Spatial Transcriptomics		Perturb-Seq (PTPN1i vs. NTC)		Perturb-Seq (MED19i vs. NTC)		Perturb-Seq (SRRTi vs. NTC)		Perturb-Seq (MRPL24i vs. NTC)		Perturb-Seq (CASP8AP2i vs. NTC)		Perturb-Seq (NRDE2i vs. NTC)
Method	standard	DR-GEM	standard	DR-GEM	standard	DR-GEM	standard	DR-GEM	standard	DR-GEM	standard	DR-GEM	standard	DR-GEM	standard	DR-GEM	standard	DR-GEM	standard	DR-GEM
bARI	0.970977	0.990122	0.799847	0.842994	0.780785	0.814562	0.512764	0.687411	0.30478	0.572043	0.182257	0.487738	0.0348492	0.459713	0.00933475	0.057586	0.0906838	0.476404	0.023954	0.181509
bAMI	0.971607	0.987811	0.831264	0.864181	0.785693	0.810177	0.592232	0.726363	0.304488	0.532351	0.180779	0.393457	0.0450077	0.413834	0.0190825	0.0576241	0.136895	0.469587	0.0292552	0.261567
bHomogeneity	0.971831	0.987838	0.835844	0.866931	0.788921	0.812095	0.525833	0.728447	0.218841	0.541572	0.19321	0.394367	0.0326843	0.422742	0.0265837	0.0627423	0.094315	0.484687	0.0201343	0.301588
bCompleteness	0.971396	0.987789	0.826812	0.86151	0.782671	0.808427	0.678288	0.724391	0.500392	0.523448	0.169865	0.392562	0.0723948	0.405305	0.0148976	0.0532946	0.249777	0.45541	0.0537205	0.230936
bV-measure	0.971613	0.987814	0.831303	0.864212	0.785783	0.810257	0.592409	0.726413	0.304509	0.532356	0.180787	0.393463	0.0450361	0.41384	0.0190945	0.0576338	0.136927	0.469593	0.0292906	0.261575
ARI	0.999736	0.999824	0.751734	0.781368	0.882054	0.874647	0.272026	0.561616	0.00582201	0.315732	0.00711827	0.00866248	0.00013886	0.038882	0.00711827	0.00866248	0.000813219	0.239188	0.000177166	0.143903
AMI	0.99909	0.999492	0.833151	0.848236	0.819173	0.821857	0.417546	0.651114	0.0118812	0.141496	0.000551966	0.0013411	0.000140915	0.0126392	0.000551966	0.0013411	0.00305893	0.0990078	0.000159788	0.0486925
Homogeneity	0.999352	0.999492	0.839179	0.85488	0.822903	0.824691	0.518275	0.656117	0.0232809	0.211391	0.00106281	0.00257189	0.000325455	0.0239878	0.00106281	0.00257189	0.00610357	0.155543	0.00036854	0.077167
Completeness	0.999613	0.999492	0.845249	0.861588	0.826572	0.827452	0.682468	0.661116	0.521638	0.417194	0.00700976	0.0249856	0.0244884	0.222106	0.00700976	0.0249856	0.278835	0.36132	0.0210097	0.184137
V-measure	0.999482	0.999492	0.842203	0.858221	0.824734	0.826069	0.589146	0.658607	0.0445726	0.280602	0.00184577	0.00466372	0.000642373	0.0432992	0.00184577	0.00466372	0.0119456	0.217469	0.000724373	0.108757

### Sheet: Table S2
Dataset	Synthetic 2 (with "ambient RNA")		Tubo-Ovarian Cancer Spatial Transcriptomics		Mouse Brain Spatial Transcriptomics		Perturb-Seq (PTPN1i vs. NTC)		Perturb-Seq (MED19i vs. NTC)		Perturb-Seq (SRRTi vs. NTC)		Perturb-Seq (MRPL24i vs. NTC)		Perturb-Seq (CASP8AP2i vs. NTC)		Perturb-Seq (NRDE2i vs. NTC)
Method	standard	DR-GEM	standard	DR-GEM	standard	DR-GEM	standard	DR-GEM	standard	DR-GEM	standard	DR-GEM	standard	DR-GEM	standard	DR-GEM	standard	DR-GEM
bARI	0.979628	0.992068	0.94265	0.969747	0.730325	0.948743	0.605243	1	0.882479	0.968355	0.221788	1	0.896813	0.964976	0.427272	1	0.193358	1
bAMI	0.975001	0.989771	0.931629	0.960784	0.813389	0.944635	0.618936	1	0.807593	0.932663	0.249862	1	0.848519	0.935453	0.449483	1	0.211128	1
bHomogeneity	0.975113	0.98981	0.93197	0.960964	0.758405	0.944763	0.471129	1	0.808062	0.932745	0.22893	1	0.849644	0.935664	0.321134	1	0.160632	1
bCompleteness	0.975003	0.989779	0.931845	0.960922	0.878929	0.944716	0.906587	1	0.807574	0.932738	0.28615	1	0.847787	0.935408	0.765463	1	0.366127	1
bV-measure	0.975058	0.989794	0.931907	0.960943	0.814231	0.944739	0.62004	1	0.807818	0.932742	0.254362	1	0.848714	0.935536	0.452451	1	0.223296	1
ARI	0.979444	0.982663	0.953148	0.960057	0.707638	0.95528	0.322367	1	0.819561	0.948483	-0.0122911	1	0.372472	0.644171	0.0958159	1	0.00489597	1
AMI	0.974295	0.978443	0.927089	0.934341	0.73163	0.943023	0.37826	1	0.679639	0.876638	0.0164282	1	0.197961	0.416048	0.168777	1	0.0512645	1
Homogeneity	0.97537	0.979728	0.930831	0.940639	0.806252	0.943401	0.546737	1	0.711508	0.886963	0.0340501	1	0.295105	0.529523	0.281892	1	0.0985836	1
Completeness	0.97638	0.980959	0.93425	0.946702	0.896066	0.943667	0.977009	1	0.74593	0.897324	0.149623	1	0.554565	0.718755	0.790038	1	0.2727	1
V-measure	0.975875	0.980343	0.932537	0.94366	0.84879	0.943534	0.701123	1	0.728312	0.892114	0.0554755	1	0.38522	0.609796	0.415523	1	0.144815	1
