## Supplementary Table S2 for "Robust self-supervised machine learning for single cell embeddings and annotations"

### Sheet: Table S2
Target Cell Type	Donor Cell Type(s)	Weights
Cell Type 1	{Cell Type 3}	{0, 0, 0,0, 0.01, 0.01, 0.05, 0.05, 0.2, 0.3, 0.6}
Cell Type 2	{Cell Type 1, Cell Type 3}	{0 ,0, 0, 0, 0.05, 0.05, 0.1, 0.1, 0.2, 0.2, 0.3, 0.5}
Cell Type 3	{Cell Type 1}	{0, 0, 0, 0, 0.05, 0.05, 0.1, 0.1, 0.2, 0.2, 0.4, 0.5}
Cell Type 4	{Cell Type 1}	{0, 0, 0, 0, 0.05, 0.05, 0.1, 0.1, 0.2, 0.2, 0.4, 0.5}
Cell Type 5	{Cell Type 1, Cell Type 2, Cell Type 3, Cell Type 4}	{0, 0, 0, 0, 0.05, 0.05, 0.1}
